# Candidate Denisovan fossils identified through gene regulatory phenotyping

**DOI:** 10.1101/2024.04.18.590145

**Authors:** Nadav Mishol, Gadi Herzlinger, Yoel Rak, Uzy Smilanksy, Liran Carmel, David Gokhman

## Abstract

Denisovans are an extinct group of humans whose morphology is mostly unknown. The scarcity of verified Denisovan fossils makes it challenging to study their anatomy, and how well they were adapted to their environment. We previously developed a genetic phenotyping approach to gain insight into Denisovan anatomy by detecting gene regulatory changes that likely altered Denisovan skeletal morphology. Here, we scan Middle Pleistocene crania for unclassified or disputed specimens that match predicted Denisovan morphology and thus might be related to Denisovans. We found that *Harbin*, *Dali*, and *Kabwe 1* show a particularly good alignment with the Denisovan profile, with most of their phenotypes matching predicted Denisovan anatomy. We conclude that our genetic phenotyping approach could help classify unidentified specimens, and that *Harbin*, *Dali*, and *Kabwe 1* exhibit a Denisovan-like morphology and could be closely linked to the Denisovan lineage.
