## Supplementary tables for "Candidate Denisovan fossils identified through gene regulatory phenotyping"

### Sheet: S1. Classifications
Supplementary Table 1. Specimens included in the main analysis. Below - specimens that appear in Ni et al. 2021 which were excluded from the main study.
Name in Ni et al 2021	Name in this work	Taxonomic classification
dmanisi_211_2282	Dmanisi 211 2282	H. erectus
dmanisi_2280	Dmanisi 2280	H. erectus
dmanisi_2700_2735	Dmanisi 2700 2735	H. erectus
dmanisi_4500_2600	Dmanisi 4500 2600	H. erectus
er_3733	ER 3733	H. erectus
er_3883	ER 3883	H. erectus
oh_9	OH 9	H. erectus
nanjing1	Nanjing 1	H. erectus
ngandong_12	Ngandong 12	H. erectus
ngandong_7	Ngandong 7	H. erectus
ngandong_9	Ngandong 9	H. erectus
oh24	OH 24	H. erectus
peking_rc_1996	Peking Reconstruction	H. erectus
peking_x	Peking X	H. erectus
peking_xiii	Peking XIII	H. erectus
sambungmacan_1	Sambungmacan 1	H. erectus
sambungmacan_3	Sambungmacan 3	H. erectus
sangiran_2	Sangiran 2	H. erectus
sangiran17	Sangiran 17	H. erectus
peking_lii		H. erectus
peking_xii	Peking XIII	H. erectus
hexian	Hexian	H. erectus
sale	Sale	H. erectus
irhoud_1	Irhoud 1	H. sapiens
irhoud_2	Irhoud 2	H. sapiens
lh_18	LH 18	H. sapiens
florisbad	Florisbad	H. sapiens
omo_ii	Omo II	H. sapiens
skhul_ix	Skhul IX	H. sapiens
skhul_v	Skhul V	H. sapiens
qafzeh_ix	Qafzeh IX	H. sapiens
eliye_springs	Eliye Springs	H. sapiens
cro_magnon_i	Cro-Magnon I	H. sapiens
cro_magnon_ii	Cro-Magnon II	H. sapiens
cro_magnon_iii	Cro Magnon III	H. sapiens
liujiang	Liujiang	H. sapiens
upper_cave_101	ZKD Upper Cave 101	H. sapiens
upper_cave_103	ZKD Upper Cave 103	H. sapiens
mladec_i	Mladec ii	H. sapiens
mladec_ii	Mladec II	H. sapiens
mladec_v	Mladec V	H. sapiens
mladec_vi	Mladec VI	H. sapiens
arago_xxi_xlvii	Arago XXI XLVII	Middle Pleistocene Homo
broken_hill	Kabwe	Middle Pleistocene Homo
ceprano	Ceprano	Middle Pleistocene Homo
steinheim_s11	Steinheim	Middle Pleistocene Homo
dali	Dali	Middle Pleistocene Homo
Homo_longi	Harbin	Middle Pleistocene Homo
jinniushan	Jinniushan	Middle Pleistocene Homo
maba	Maba	Middle Pleistocene Homo
narmada	Narmada	Middle Pleistocene Homo
ndutu	Ndutu	Middle Pleistocene Homo
petralona_1	Petralona	Middle Pleistocene Homo
saldanha	Saldanha	Middle Pleistocene Homo
amud	Amud	Neanderthals
cesaire	Cesaire	Neanderthals
gibraltar1	Gibralatar	Neanderthals
la_chapelle_aux_saint	La Chapelle aux Saint	Neanderthals
la_ferrassie_1	La Ferassie	Neanderthals
Neanderthal_type	Feldhofer	Neanderthals
saccopastore_i	Saccopastore i	Neanderthals
saccopastore_ii	Saccopastore II	Neanderthals
sh4	Sima de los Huesos 4	Neanderthals
sh5	Sima de los Huesos 5	Neanderthals
shanidar_1	Shanidar 1	Neanderthals
shanidar_5	Shanidar 5	Neanderthals
spy_i	Spy II	Neanderthals
spy_ii	Spy II	Neanderthals
tabun_c1	Tabun c1	Neanderthals
Name in Ni et al 2021	Name in our analysis	Taxonomic classification	Reason of exclusion
Homo_sp._stw53		Australopithecus	Pre-dating the Neanderthal-Denisovan split (390-440 kya)
Homo_altaiensis		Denisovan	non-cranial
xiahe		Denisovan	non-cranial
ate9_1		H. antecessor	Pre-dating the Neanderthal-Denisovan split (390-440 kya)
Antecessor_dental		H. antecessor	Pre-dating the Neanderthal-Denisovan split (390-440 kya)
atd6_15_atd6_69_atd6_96		H. antecessor	Pre-dating the Neanderthal-Denisovan split (390-440 kya)
turkana		H. erectus	juvenile individual
peking_dental		H. erectus	non-cranial
sangiran_dental		H. erectus	non-cranial
er1805		H. habilis	Pre-dating the Neanderthal-Denisovan split (390-440 kya)
oase		H. sapiens	confirmed AMH-Neanderthal hybrid
irhoud_dentation_and_mandible		H. sapiens	non-cranial
qafzeh_5_6_7_11_15_27		H. sapiens	non-cranial
Homo_sp._rabat		H. sapiens	highly fragmented
tabun_c2		H. sapiens	non-cranial
shanidar_2		Neanderthals	highly fragmented
mauer_1		Middle Pleistocene Homo	non-cranial
arago_ii		Middle Pleistocene Homo	non-cranial
arago_xiii		Middle Pleistocene Homo	non-cranial
ternifine_4		Middle Pleistocene Homo	Pre-dating the Neanderthal-Denisovan split (390-440 kya)
ternifine_1		Middle Pleistocene Homo	Pre-dating the Neanderthal-Denisovan split (390-440 kya)
ternifine_2		Middle Pleistocene Homo	Pre-dating the Neanderthal-Denisovan split (390-440 kya)
ternifine_3		Middle Pleistocene Homo	Pre-dating the Neanderthal-Denisovan split (390-440 kya)
bodo		Middle Pleistocene Homo	Pre-dating the Neanderthal-Denisovan split (390-440 kya)
hualongdong		Middle Pleistocene Homo	juvenile individual
oh7		H. habilis	Pre-dating the Neanderthal-Denisovan split (390-440 kya)
xuchang		Middle Pleistocene Homo	highly fragmented

### Sheet: S2. tested predictions
Supplementary Table 2. Phenotypes included in the main analysis. Below - cranial predictions in the original reconstruction which were not included in the analysis
Phenotype	HPO accession	Matched measurement (abbreviation): definition	Denisovan vs. AMH	Denisovan vs. Neanderthals
Biparietal narrowing	HP:0004422	Maximum biparietal breadth (BPB): The greatest breadth across the parietal bones, taken as a chord.	increased	increased
Decreased cranial base ossification	HP:0005451	Estimated size = AUB*GOL	increased	divergence undetected
		Biauricular breadth (AUB): The least exterior breadth across the roots of the zygomatic processes (ra-ra).
		Maximum cranial length (GOL): The straight-line distance from glabella to opisthocranion in the midsagittal plane (g-op).
Dental crowding	HP:0000678	Maxilloalveolar length: The greatest length of the alveolar process of maxilla.	increased	increased
Flat face	HP:0012368	Prosthion angle(PRA): The angle between the prosthion-nasion-basion.	decreased	increased
		Nasion angle (NAA): The angle between the nasion-prosthion-basion.
Narrow face	HP:0000275	Bizygomatic breadth (ZYB): Bizygomatic breadth (zy-zy).	increased	decreased
Narrow palate	HP:0000189	Maxilloalveolar breadth (MAB): The greatest breadth across the alveolar border. Wherever is found, perpendicular to the medial plane.	increased	divergence undetected
Small face	HP:0000274	Upper Facial height (NPH): Nasion-Prosthion height (n-pr).	increased	divergence undetected
Oxycephaly	HP:0000263	Generated using lateral images of the craniums	flat	divergence undetected
High forehead	HP:0000348	Generated using lateral images of the craniums	decreased	divergence undetected
Prominent glabella	HP:0002057	Generated using superior images of the craniums	less prominent	divergence undetected
Phenotype	HPO accession	Matched measurement (abbreviation): definition	Denisovan vs. AMH	Denisovan vs. Neanderthals
Delayed eruption of primary teeth	HP:0000680	Non-morphometric prediction	earlier	delayed
Delayed skeletal maturation	HP:0002750	Non-morphometric prediction	earlier	delayed
High palate	HP:0000218	No matched measurement	decreased	divergence undetected
Hypoplasia of dental enamel	HP:0006297	Erroneous prediction	thicker	divergence undetected
Mandibular condyle hypoplasia	HP:0007628	No matched measurement	increased	increased
Osteomalacia	HP:0002749	Non-morphometric prediction	increasedd mineralization	decreased mineralization
Premature loss of permanent teeth	HP:0006357	Non-morphometric prediction	divergence undetected	earlier
Pierre-Robin sequence	HP:0000201	Mandibular	increased	divergence undetected
Pointed chin	HP:0000307	Mandibular	less pointed	divergence undetected

### Sheet: S3. score results
Supplementary Table 3. Binomial and Wilcoxon scores for each test subject. Below - scores of speciemen that belongs to one of the three reference groups used in the study.
testable predictions - The number of available predictions used to calculate the scores for each specimen. The maximum numebr of testable predictions is 14, for specimens that are not missing any of the relevant measurements.
matched predicions - numebr of avaialble predictions with positive phenotypic distance for each specimen.
Permutation P. value - see Methods for P. value calculation
speicmen	reference group	binomial score	wilcoxon score	wilcox.p.adjusted	testable predictions	matched predictions	rate of correct prediciotns	permutation P. value
Dali	Middle Pleistocene Homo	1.75503	2.87199	0.006714	14	11	0.786	0.013
Kabwe	Middle Pleistocene Homo	1.75503	3.10045	0.006714	14	11	0.786	0.03
Harbin	Middle Pleistocene Homo	2.43267	2.65811	0.00732433	14	12	0.857	0.04
Petralona	Middle Pleistocene Homo	1.75503	2.39488	0.0100707	14	11	0.786	0.071
Jinniushan	Middle Pleistocene Homo	1.75503	2.08732	0.0163574	14	11	0.786	0.032
Arago XXI XLVII	Middle Pleistocene Homo	1.13669	1.60376	0.0415038	11	8	0.727	0.099
Ceprano	Middle Pleistocene Homo	1.454	1.20412	0.0892857	7	6	0.857	0.115
Eliye Springs	Middle Pleistocene Homo	0.644812	0.630089	0.292969	6	4	0.667	0.367
Steinheim	Middle Pleistocene Homo	0.10346	0.0873151	0.908746	13	5	0.385	0.317
Ndutu	Middle Pleistocene Homo	0.0819041	0.0226337	0.949219	9	3	0.333	0.628
speicmen	reference group	binomial score	wilcoxon score	wilcox.p.adjusted	testable predictions	matched predictions	rate of correct prediciotns	permutation P. value
Shanidar 1	Neanderthals	3.31136	3.51542	NA	14	13	0.929	p<0.001
La Ferassie	Neanderthals	2.43267	3.06829	NA	14	12	0.857	0.019
Irhoud 1	H. sapiens	1.96891	2.40823	NA	9	8	0.889	0.051
La Chapelle aux Saint	Neanderthals	2.43267	2.36932	NA	14	12	0.857	p<0.001
Hexian	H. erectus	2.40824	2.10721	NA	7	7	1	0.002
Sangiran 17	H. erectus	1.75503	1.90693	NA	14	11	0.786	0.049
Shanidar 5	Neanderthals	1.13669	1.60376	NA	11	8	0.727	0.19
Spy II	Neanderthals	1.454	1.40824	NA	7	6	0.857	0.037
ZKD Upper Cave 101	H. sapiens	1.22742	1.32962	NA	14	10	0.714	0.251
Skhul IX	H. sapiens	1.50515	1.20412	NA	4	4	1	0.056
Xuchang	Middle Pleistocene Homo	1.50515	1.20412	NA	4	4	1	0.328
Mladec V	H. sapiens	0.961082	1.20412	NA	5	4	0.8	0.24
Sima de los Huesos 5	Neanderthals	1.75503	1.14327	NA	14	11	0.786	0.03
Ngandong 12	H. erectus	0.644812	1.10721	NA	6	4	0.667	0.345
Saccopastore II	Neanderthals	1.20412	1.10721	NA	6	5	0.833	0.219
Peking Reconstruction	H. erectus	0.945842	1.0758	NA	10	7	0.7	0.139
Gibralatar	Neanderthals	0.87477	1.0017	NA	12	8	0.667	0.081
Saccopastore i	Neanderthals	0.403113	0.966938	NA	13	7	0.538	0.065
Maba	Middle Pleistocene Homo	0.726999	0.90309	NA	4	3	0.75	0.128
Narmada	Middle Pleistocene Homo	1.20412	0.90309	NA	3	3	1	0.306
Cesaire	Neanderthals	1.04651	0.889726	NA	8	6	0.75	0.23
Dmanisi 4500 2600	H. erectus	0.51767	0.764787	NA	14	8	0.571	0.074
Saldanha	Middle Pleistocene Homo	0.726999	0.726999	NA	4	3	0.75	0.306
Amud	Neanderthals	0.712539	0.722498	NA	11	7	0.636	0.764
Feldhofer	Neanderthals	0.961082	0.660052	NA	5	4	0.8	0.247
Florisbad	H. sapiens	0.90309	0.60206	NA	2	2	1	0.514
Sima de los Huesos 4	Neanderthals	0.90309	0.60206	NA	2	2	1	0.242
Ngandong 7	H. erectus	0.463757	0.550907	NA	5	3	0.6	0.431
Tabun c1	Neanderthals	0.30103	0.506509	NA	10	5	0.5	0.44
Irhoud 2	H. sapiens	0.463757	0.50515	NA	5	3	0.6	0.423
Dmanisi 2280	H. erectus	0.595327	0.50515	NA	8	5	0.625	0.079
Spy II	Neanderthals	0.644812	0.463757	NA	6	4	0.667	0.263
Sambungmacan 3	H. erectus	0.840038	0.435112	NA	7	5	0.714	0.114
Sangiran 2	H. erectus	0.30103	0.391207	NA	6	3	0.5	0.208
Skhul V	H. sapiens	0.218434	0.385631	NA	13	6	0.462	0.482
ER 3883	H. erectus	0.595327	0.382934	NA	8	5	0.625	0.104
Sambungmacan 1	H. erectus	0.644812	0.374816	NA	6	4	0.667	0.322
Dmanisi 211 2282	H. erectus	0.412057	0.350384	NA	11	6	0.545	0.04
Mladec ii	H. sapiens	0.30103	0.294505	NA	14	7	0.5	0.308
ER 3733	H. erectus	0.30103	0.293671	NA	14	7	0.5	0.188
Mladec VI	H. sapiens	0.182931	0.20412	NA	5	2	0.4	0.838
LH 18	H. sapiens	0.423713	0.189442	NA	9	5	0.556	0.253
Nanjing 1	H. erectus	0.30103	0.182931	NA	6	3	0.5	0.266
Sale	H. erectus	0.196052	0.182931	NA	7	3	0.429	0.281
Omo II	H. sapiens	0.30103	0.162727	NA	4	2	0.5	0.77
Ngandong 9	H. erectus	0.30103	0.162727	NA	4	2	0.5	0.336
Peking XIII	H. erectus	0.162727	0.124939	NA	3	1	0.333	0.245
Cro Magnon III	H. sapiens	0.182931	0.124939	NA	5	2	0.4	0.69
Dmanisi 2700 2735	H. erectus	0.0710304	0.0739119	NA	14	5	0.357	0.134
Qafzeh IX	H. sapiens	0.0522141	0.0702818	NA	10	3	0.3	0.744
ZKD Upper Cave 103	H. sapiens	0.157153	0.0509604	NA	14	6	0.429	0.373
Cro-Magnon I	H. sapiens	0.218434	0.0497103	NA	13	6	0.462	0.855
Peking X	H. erectus	0.0901766	0.0280287	NA	4	1	0.25	0.975
Mladec II	H. sapiens	0.0503051	0.0137883	NA	5	1	0.2	0.862
Cro-Magnon II	H. sapiens	0.0244246	0.00426199	NA	9	2	0.222	0.856
Liujiang	H. sapiens	0.00770196	0.00239224	NA	14	3	0.214	0.951

### Sheet: S4. Measurements used in PCAs
Supplementary Table 4. Measures used to produce the PCAs in Figure 4, Supplementary Figure 9 and Supplementary Figure 10, respecitvely.
Main PCA (Fig. 4) Official measruements	Supp. Figure 9 (Flipped filtering PCA)	Supplementary Figure 10 (non-metric measures PCA)
[1] GOL. g-op. Maximum cranial length	[1] GOL. g-op. Maximum cranial length	[6] g-b/g-op. Glabella-bregma chord index
[2] NOL. n-op. Nasio-occipital length	[2] NOL. n-op. Nasio-occipital length	[19] Maximum biparietal breadth / maximum bimastoid breadth
[3] Glabella-inion length	[3] Glabella-inion length	[41] FRF/M29. Nasion-subtense fraction relative to the frontal sagittal chord
[5] Glabella-bregma chord	[4] Glabella-sphenobasion length	[43] Metopion subtense/M29. Metopion subtense relative to the nation-bregma chord
[6] g-b/g-op. Glabella-bregma chord index	[5] Glabella-bregma chord	[44] Lower frontal inclination angle (m-g-i).
[15] XCB Maximum cranial breadth	[6] g-b/g-op. Glabella-bregma chord index	[50] Parietal chord index. M30/M1
[16] Squama suture breadth	[7] Length of basal temporal	[59] Bregma angle (b-g-i)
[17] Maximum cranial breadth at supramastoid crest	[8] BTL/g-op. Basal temporal length index	[60] FRA. Frontal angle (b-m-n, degree)
[18] Maximum biparietal breadth	[9] Entire temporal bone length	[62] PAA. Parietal angle (degree)
[19] Maximum biparietal breadth / maximum bimastoid breadth	[10] ETL/g-op. Entire temporal bone length index	[66] Temporal squama angle
[20] ft-ft. Least frontal breadth	[11] BNL. Basion-nasion length	[69] Temporal muscle attachment length index
[22] XFB. Maximum frontal breadth. Frontal.	[12] Nasion-opisthion length	[82] Occipital plane index
[23] STB. Bistephanic breadth (st-st)	[13] ba-sphba. Basilar length	[88] M43b/M43a. Nasion-frontal subtense relative to the bifrontal breadth
[24] AUB. Biauricular breadth	[14] FOL. Foramen magnum length (ba-o)
[26] ASB. Biasterion breadth (ast-ast)	[15] XCB Maximum cranial breadth
[35] Porion-bregmatic projective height	[16] Squama suture breadth
[36] AVH. Auriculare-vertex projective height	[17] Maximum cranial breadth at supramastoid crest
[37] Biporion breadth	[18] Maximum biparietal breadth
[39] FRC. n-b. Frontal sagittal chord	[19] Maximum biparietal breadth / maximum bimastoid breadth
[40] FRF. Nasion-subtense fraction	[20] ft-ft. Least frontal breadth
[41] FRF/M29. Nasion-subtense fraction relative to the frontal sagittal chord	[22] XFB. Maximum frontal breadth. Frontal.
[42] Metopion subtense	[23] STB. Bistephanic breadth (st-st)
[43] Metopion subtense/M29. Metopion subtense relative to the nation-bregma chord	[24] AUB. Biauricular breadth
[44] Lower frontal inclination angle (m-g-i).	[25] Biradicular breadth
[45] PAC. Parietal sagittal chord	[26] ASB. Biasterion breadth (ast-ast)
[46] Bregma-sphenion chord (b-sphn)	[27] WCB. Minimum cranial breadth
[47] Lambda-asterion chord (l-ast)	[28] Foramen magnum breadth
[48] ASI. Asterion-inion chord	[29] BBH. Basion-Bregma height
[49] Bregma-asterion chord (b-ast)	[30] MDB. Mastoid width
[50] Parietal chord index. M30/M1	[31] Maximum mastoid width
[51] OCC. l-o. Occipital sagittal chord	[32] MDH. Mastoid height
[53] Lambda-opisthocranion chord	[33] Minimum distance between the mastoid and supramastoid crests
[59] Bregma angle (b-g-i)	[34] Maximum bimastoid breadth
[60] FRA. Frontal angle (b-m-n, degree)	[35] Porion-bregmatic projective height
[62] PAA. Parietal angle (degree)	[36] AVH. Auriculare-vertex projective height
[64] Temporal squama length	[37] Biporion breadth
[65] Temporal squama height	[38] Porion-basion projective height
[66] Temporal squama angle	[39] FRC. n-b. Frontal sagittal chord
[67] Temporal muscle attachment height	[40] FRF. Nasion-subtense fraction
[68] Temporal muscle attachment length	[41] FRF/M29. Nasion-subtense fraction relative to the frontal sagittal chord
[69] Temporal muscle attachment length index	[42] Metopion subtense
[79] Chord length of the parietomastoid suture. Incisura parietalis - asterion	[43] Metopion subtense/M29. Metopion subtense relative to the nation-bregma chord
[82] Occipital plane index	[44] Lower frontal inclination angle (m-g-i).
[87] NAS. Nasio-frontal subtense	[45] PAC. Parietal sagittal chord
[89] Supraorbital torus breadth	[46] Bregma-sphenion chord (b-sphn)
[91] Supraorbital torus thickness central	[47] Lambda-asterion chord (l-ast)
[92] Supraorbital torus thickness lateral	[48] ASI. Asterion-inion chord
[93] Supraorbital torus thickness medial	[49] Bregma-asterion chord (b-ast)
[85] FMT. Bi-frontomalare temporale breadth (fmt-fmt)	[50] Parietal chord index. M30/M1
[86] FMB. Bifrontal breadth	[51] OCC. l-o. Occipital sagittal chord
	[52] LIC. Lambda-inion chord (l-i)
	[53] Lambda-opisthocranion chord
	[54] Inion-opisthion chord (i-o)
	[55] M31(1)/M31(2). Length of occipital (lambda-inion) plane compared to nuchal (inion- opisthion) plane
	[56] Opisthocranion-opisthion chord
	[57] Sphenobasion-opisthion length
	[58] Frontal inclination angle (b-n-i)
	[59] Bregma angle (b-g-i)
	[60] FRA. Frontal angle (b-m-n, degree)
	[61] OCA. Occipital angle (degree)
	[62] PAA. Parietal angle (degree)
	[63] Lambda-inion-opisthion angle (l-i-o)
	[64] Temporal squama length
	[65] Temporal squama height
	[66] Temporal squama angle
	[67] Temporal muscle attachment height
	[68] Temporal muscle attachment length
	[69] Temporal muscle attachment length index
	[70] Transverse tympanic width
	[71] Tympanic axis angle
	[72] Tympanic axis length
	[73] Petrous axis angle
	[74] Petrous axis length
	[75] Tympanic angle
	[76] Postglenoid-ectoglenoid length
	[77] Postglenoid-entoglenoid length
	[78] Ectoglenoid-entoglenoid length
	[79] Chord length of the parietomastoid suture
	[80] Occipital height (l-sphba)
	[81] Occipital subtense
	[82] Occipital plane index
	[84] BPL. Basion-prosthion length
	[87] . NAS. Nasio-frontal subtense
	[89] Supraorbital torus breadth. XSOT
	[91] Supraorbital torus thickness central
	[92] Supraorbital torus thickness lateral
	[93] Supraorbital torus thickness medial
	[137] Bimandibular fossa breadth
	[138] Mandibular fossa depth
	generated by us
	generated by us
	generated by us
	[85] Bi-frontomalare temporale breadth (fmt-fmt)
	[86] FMB. Bifrontal breadth
	[90] EKB. Biorbital breadth (ek-ek)
	[94] . ZYB. Bizygomatic breadth (zy-zy)
	[95] JUB. Bijugal breadth
	[96] ZMB. Bimaxillary breadth
	[97] Facial proportion. M46b/M43
	[99] NPH. Upper facial height. Nasion- prosthion height (n-pr)
	[100] Nasospinale-prosthion distance (ns-pr)
	[101] Upper facial angle
	[102] Clivus-alveolar plane angle
	[103] Nasiospinale-alveolare length
	[104] Nasiospinale-alveolare angle
	[105] WMH. Cheek height
	[106] DKB. Interorbital breadth (d-d)
	[107] IOW. Anterior interorbital breadth (mf-mf)
	[108] Orbital breadth (mf-ek)
	[109] OBB. Orbital breadth
	[110] OBH. Orbital height
	[111] NBL. Nasal breadth
	[112] Upper nasal breadth of nasal bones
	[113] NH. Nasal height. n-ns
	[114] MAB. Maxilloalveolar breadth
	[115] Maxilloalveolar length
	[116] Maxillary palate length
	[117] Internal palatal breadth
	[118] External alveolar breadth at canine level
	[119] External alveolar breadth at P3 level
	[120] External alveolar breadth at P4 level
	[121] External alveolar breadth at M1/M2 level
	[122] M61 relative to the external palatal breadth at the canine level
	[123] M61 relative to the external palatal breadth at the P3 level
	[124] SSA. Zygomaxillary angle (degree)
	[125] Subspinale subtense
	[126] NFA. Nasio-frontal angle (fm:a-n-fm:a)
	[127] Width of nasal bridge
	[128] Nasal bridge height. Rightmire 1998
	[129] Nasal bridge index
	[130] Nasal bridge angle
	[131] XML. Maximum malar length
	[132] Maximum malar height
	[133] Zygomaxillare anterior-zygoorbitale (zm:a-zo)
	[134] MLS. Malar subtense
	[135] IZM height. Inferior zygomatic margin height
	[136] Malar angle
	[139] Midfacial prognathism
	generated by us
